# Deletion of a conserved genomic region associated with adolescent idiopathic scoliosis leads to vertebral rotation in mice

**DOI:** 10.1101/2023.06.22.546196

**Authors:** Jeremy McCallum-Loudeac, Edward Moody, Georgia Johnstone, Kathy Sircombe, Andrew N. Clarkson, Megan J. Wilson

**Author notes:** corresponding author. ORCID: 0000-0003-3425-5071.

## Abstract

Adolescent idiopathic scoliosis (AIS) is the most common form of scoliosis, in which spinal curvature develops in adolescence, and 90% of patients are female. Scoliosis is a debilitating disease that often requires bracing or surgery in severe cases. AIS affects 2-5.2 percent of the population; however, the biological origin of the disease remains poorly understood. In this study, we aimed to determine the function of a highly conserved genomic region previously linked to AIS using a mouse model generated by CRISPR-CAS9 gene editing to knockout this area of the genome to better understand the biological cause of AIS, which we named AIS_CRM**Λ.** We also investigated the upstream factors that regulate the activity of this enhancer *in vivo*, whether the spatial expression of the LBX1 protein would change with the loss of AIS-CRM function, and whether any phenotype would arise after deletion of this region. We found a significant increase in mRNA expression in the developing neural tube at E10.5, and E12.5, for not only *Lbx1* but also other neighboring genes. Adult knockout mice showed vertebral rotation and proprioceptive deficits, also observed in human AIS patients. In conclusion, our study sheds light on the elusive biological origins of AIS, by targeting and investigating a highly conserved genomic region linked to AIS in humans. These findings provide valuable insights into the function of the investigated region and contribute to our understanding of the underlying causes of this debilitating disease.
