## Supplementary material for "Deletion of a conserved genomic region associated with adolescent idiopathic scoliosis leads to vertebral rotation in mice": File S1

### Sheet: Repressed
Chromatin state	Chromatin state window	Biosample	Organ	Dataset	File
Repressed PolyComb	chr10:102977800..102983000	large intestine	intestine, large intestine	ENCSR137DTT	ENCFF634RXF
Repressed PolyComb	chr10:102977000..102981200	iPS-20b	skin of body	ENCSR751EUR	ENCFF644BLS
Repressed PolyComb	chr10:102977800..102982400	mesenchymal stem cell	connective tissue	ENCSR242AKQ	ENCFF502LKM
Repressed PolyComb	chr10:102977800..102980000	foreskin fibroblast	connective tissue, penis, skin of body	ENCSR718HVM	ENCFF239DUT
Repressed PolyComb	chr10:102977600..102982600	common myeloid progenitor, CD34-positive	bone element, bone marrow	ENCSR606RFZ	ENCFF622VCB
Repressed PolyComb	chr10:102978400..102982600	substantia nigra	brain	ENCSR470JBD	ENCFF337OMA
Repressed PolyComb	chr10:102978600..102981600	UCSF-4	embryo	ENCSR426VYP	ENCFF134QWD
Repressed PolyComb	chr10:102976000..102983000	B cell	blood, bodily fluid	ENCSR702LRW	ENCFF601ZAH
Repressed PolyComb	chr10:102976600..102982600	astrocyte	spinal cord, brain	ENCSR845EXP	ENCFF419KBD
Repressed PolyComb	chr10:102978600..102982400	heart left ventricle	heart	ENCSR001YCP	ENCFF047LDV
Repressed PolyComb	chr10:102979200..102983400	trophoblast cell	extraembryonic component, embryo	ENCSR778VCW	ENCFF565WLW
Repressed PolyComb	chr10:102978600..102982800	lung	lung	ENCSR097DGV	ENCFF601XTG
Repressed PolyComb	chr10:102978000..102982400	CD4-positive helper T cell	blood, bodily fluid	ENCSR573QKB	ENCFF505KCX
Repressed PolyComb	chr10:102978600..102982400	caudate nucleus	brain	ENCSR218SQV	ENCFF968WWT
Repressed PolyComb	chr10:102976200..102982600	thymus	endocrine gland, thymus, immune organ	ENCSR132QDU	ENCFF288YKM
Repressed PolyComb	chr10:102974600..102982600	fibroblast of dermis	connective tissue, skin of body	ENCSR582VJY	ENCFF604SBX
Repressed PolyComb	chr10:102977600..102982600	mucosa of rectum	intestine, large intestine	ENCSR754XUG	ENCFF963WDH
Repressed PolyComb	chr10:102978400..102982400	muscle of trunk	musculature of body	ENCSR152KQC	ENCFF097LVO
Repressed PolyComb	chr10:102978800..102979800	esophagus	esophagus	ENCSR547CLZ	ENCFF011CAS
Repressed PolyComb	chr10:102978400..102982400	layer of hippocampus	brain	ENCSR230YOA	ENCFF454YCI
Repressed PolyComb	chr10:102977600..102982400	muscle layer of duodenum	small intestine, intestine	ENCSR294MFM	ENCFF297LYL
Repressed PolyComb	chr10:102978400..102981600	myoepithelial cell of mammary gland	exocrine gland, mammary gland, epithelium	ENCSR824PCE	ENCFF681PUW
Repressed PolyComb	chr10:102977800..102982400	HepG2	endocrine gland, exocrine gland, epithelium, liver	ENCSR961EMW	ENCFF611GBC
Repressed PolyComb	chr10:102979200..102982400	CD8-positive, alpha-beta memory T cell	blood, bodily fluid	ENCSR388YSL	ENCFF942SDL
Repressed PolyComb	chr10:102977800..102982400	cingulate gyrus	brain	ENCSR398UVA	ENCFF096GQG
Repressed PolyComb	chr10:102977400..102982600	skeletal muscle satellite cell	musculature of body	ENCSR294MLC	ENCFF177MAM
Repressed PolyComb	chr10:102978200..102981800	CD4-positive helper T cell	blood, bodily fluid	ENCSR216UCB	ENCFF165PNT
Repressed PolyComb	chr10:102977600..102981200	CD4-positive, alpha-beta memory T cell	blood, bodily fluid	ENCSR584EPI	ENCFF630EPB
Repressed PolyComb	chr10:102976600..102984800	small intestine	small intestine, intestine	ENCSR576EUL	ENCFF450RVL
Repressed PolyComb	chr10:102978600..102980600	ES-I3	embryo	ENCSR597ZUV	ENCFF239BEK
Repressed PolyComb	chr10:102974400..102982600	fibroblast of lung	lung, connective tissue	ENCSR930HYG	ENCFF939OZQ
Repressed PolyComb	chr10:102976200..102982600	muscle layer of colon	intestine, colon, large intestine	ENCSR387EOP	ENCFF940SAE
Repressed PolyComb	chr10:102977800..102982400	amnion	extraembryonic component, placenta	ENCSR861TXO	ENCFF033OWN
Repressed PolyComb	chr10:102978000..102980800	H1	embryo	ENCSR592CXT	ENCFF062XLT
Repressed PolyComb	chr10:102978200..102981600	foreskin fibroblast	connective tissue, penis, skin of body	ENCSR063OPD	ENCFF741ROK
Repressed PolyComb	chr10:102978200..102982600	liver	endocrine gland, exocrine gland, liver	ENCSR923IMA	ENCFF167PHS
Repressed PolyComb	chr10:102978000..102982400	stomach	stomach	ENCSR707HWL	ENCFF513CWU
Repressed PolyComb	chr10:102978600..102982800	CD8-positive, alpha-beta T cell	blood, bodily fluid	ENCSR242SOD	ENCFF557IXF
Repressed PolyComb	chr10:102979200..102982200	brain	brain	ENCSR770CMJ	ENCFF349WHM
Repressed PolyComb	chr10:102977600..102981000	ovary	gonad, ovary	ENCSR854BAY	ENCFF861JRK
Repressed PolyComb	chr10:102977600..102981800	skeletal muscle tissue	musculature of body	ENCSR069SXL	ENCFF319CRA
Repressed PolyComb	chr10:102977600..102982800	angular gyrus	brain	ENCSR511LLY	ENCFF958BAA
Repressed PolyComb	chr10:102977800..102982400	chondrocyte	connective tissue	ENCSR554TYJ	ENCFF988OLL
Repressed PolyComb	chr10:102978000..102981000	foreskin keratinocyte	penis, epithelium, skin of body	ENCSR852SYY	ENCFF739XRO
Repressed PolyComb	chr10:102978000..102982600	small intestine	small intestine, intestine	ENCSR233WUB	ENCFF612NXD
Repressed PolyComb	chr10:102977800..102982400	common myeloid progenitor, CD34-positive	bone element, bone marrow	ENCSR817TZJ	ENCFF030CYA
Repressed PolyComb	chr10:102978600..102982400	CD4-positive helper T cell	blood, bodily fluid	ENCSR499FMK	ENCFF889JFR
Repressed PolyComb	chr10:102974200..102982400	mesenchymal stem cell	connective tissue	ENCSR352UHI	ENCFF620KNP
Repressed PolyComb	chr10:102977800..102982400	placenta	extraembryonic component, placenta	ENCSR030ROG	ENCFF300KYO
Repressed PolyComb	chr10:102977800..102982400	CD4-positive, CD25-positive, alpha-beta regulatory T cell	blood, bodily fluid	ENCSR300DMV	ENCFF458NMR
Repressed PolyComb	chr10:102977600..102982400	temporal lobe	brain	ENCSR631CFZ	ENCFF439VAE
Repressed PolyComb	chr10:102977400..102982600	common myeloid progenitor, CD34-positive	bone element, bone marrow	ENCSR530QVO	ENCFF438HSA
Repressed PolyComb	chr10:102977800..102981800	neuronal stem cell	embryo	ENCSR927WPP	ENCFF430VLO
Repressed PolyComb	chr10:102974000..102982800	endothelial cell of umbilical vein	vein, blood vessel, placenta, vasculature, extraembryonic component, epithelium	ENCSR685OAU	ENCFF923TKU
Repressed PolyComb	chr10:102977600..102982400	adipocyte	connective tissue	ENCSR012JCL	ENCFF722ZNW
Repressed PolyComb	chr10:102977800..102982200	muscle of leg	musculature of body, limb	ENCSR249PPX	ENCFF042XJD
Repressed PolyComb	chr10:102978400..102982600	H7	embryo	ENCSR905DBO	ENCFF366ALD
Repressed PolyComb	chr10:102978600..102980600	iPS DF 19.11	skin of prepuce of penis, penis, skin of body	ENCSR289DGO	ENCFF524WUF
Repressed PolyComb	chr10:102977400..102982600	peripheral blood mononuclear cell	blood, bodily fluid	ENCSR550VPH	ENCFF766BWL
Repressed PolyComb	chr10:102977800..102982400	subcutaneous abdominal adipose tissue	adipose tissue, connective tissue	ENCSR648FUF	ENCFF556CUV
Repressed PolyComb	chr10:102978600..102979800	iPS-15b	skin of body	ENCSR449UUJ	ENCFF345NBS
Repressed PolyComb	chr10:102978000..102981800	ectodermal cell	embryo	ENCSR922ASQ	ENCFF943SDL
Repressed PolyComb	chr10:102977800..102981200	HUES48	embryo	ENCSR810TOW	ENCFF898GVC
Repressed PolyComb	chr10:102978000..102982400	adrenal gland	adrenal gland, endocrine gland	ENCSR477KTS	ENCFF994XCY
Repressed PolyComb	chr10:102977000..102985000			ENCSR092NKJ	ENCFF234GOY
Repressed PolyComb	chr10:102978400..102982400	common myeloid progenitor, CD34-positive	bone element, bone marrow	ENCSR999LTL	ENCFF394ADV
Repressed PolyComb	chr10:102977800..102986000	brain	brain	ENCSR818OJQ	ENCFF034AJB
Repressed PolyComb	chr10:102978200..102982400	CD4-positive, alpha-beta memory T cell	blood, bodily fluid	ENCSR133QIX	ENCFF374SSA
Repressed PolyComb	chr10:102976800..102985000	thymus	endocrine gland, thymus, immune organ	ENCSR822JGY	ENCFF721HCN
Repressed PolyComb	chr10:102977200..102984600	mesodermal cell	embryo	ENCSR326TIS	ENCFF243LDK
Repressed PolyComb	chr10:102977800..102982600	mesenchymal stem cell	connective tissue	ENCSR435TNG	ENCFF568ZSG
Repressed PolyComb	chr10:102977600..102986400	HUES64	embryo	ENCSR430SFD	ENCFF949GXF
Repressed PolyComb	chr10:102977600..102982400	foreskin melanocyte	penis	ENCSR622JSB	ENCFF102KHE
Repressed PolyComb	chr10:102978600..102981000	HUES6	embryo	ENCSR201LRG	ENCFF763WLY
Repressed PolyComb	chr10:102977400..102982400	CD14-positive monocyte	blood, bodily fluid	ENCSR323UGM	ENCFF003SJH
Repressed PolyComb	chr10:102978400..102982000	CD4-positive, alpha-beta memory T cell	blood, bodily fluid	ENCSR221DNB	ENCFF278YXX
Repressed PolyComb	chr10:102978400..102982000	CD4-positive helper T cell	blood, bodily fluid	ENCSR732LUZ	ENCFF330CPG
Repressed PolyComb	chr10:102978400..102982000	stomach smooth muscle	musculature of body, stomach	ENCSR240TWN	ENCFF439CXF
Repressed PolyComb	chr10:102978600..102982400	heart	heart	ENCSR427POU	ENCFF903TFT
Repressed PolyComb	chr10:102976800..102982600	endodermal cell	embryo	ENCSR555XQR	ENCFF443HAU
Repressed PolyComb	chr10:102976200..102982400	CD14-positive monocyte	blood, bodily fluid	ENCSR730KDH	ENCFF648XAA
Repressed PolyComb	chr10:102977400..102984800	osteoblast	connective tissue	ENCSR426USY	ENCFF069UHL
Repressed PolyComb	chr10:102978000..102982600	middle frontal area 46	brain	ENCSR672ISD	ENCFF762SUB
Repressed PolyComb	chr10:102974000..102982800	sigmoid colon	intestine, colon, large intestine	ENCSR545CCD	ENCFF885VLH
Repressed PolyComb	chr10:102976400..102984800	T-cell	blood, bodily fluid	ENCSR832JVI	ENCFF957KWS
Repressed PolyComb	chr10:102979000..102981000	foreskin keratinocyte	penis, epithelium, skin of body	ENCSR114EOL	ENCFF823QJC
Repressed PolyComb	chr10:102977600..102981400	IMR-90	lung, connective tissue	ENCSR191LKH	ENCFF167UXJ
Repressed PolyComb	chr10:102978000..102981400	iPS DF 6.9	skin of prepuce of penis, penis, skin of body	ENCSR182MNO	ENCFF403GOF
Repressed PolyComb	chr10:102977800..102981000	colonic mucosa	intestine, colon, large intestine	ENCSR333HFX	ENCFF324BQV
Repressed PolyComb	chr10:102975200..102981400	GM12878	blood, bodily fluid	ENCSR538BFF	ENCFF178HVK
Repressed PolyComb	chr10:102977800..102982600	mucosa of rectum	intestine, large intestine	ENCSR357PSK	ENCFF776ISJ
Repressed PolyComb	chr10:102977200..102982800	kidney	kidney	ENCSR497NML	ENCFF303SFF
Repressed PolyComb	chr10:102978400..102982400	foreskin melanocyte	penis	ENCSR410MBM	ENCFF187SYZ
Repressed PolyComb	chr10:102978400..102981200	neuron		ENCSR226GKP	ENCFF904QVB
Repressed PolyComb	chr10:102978200..102982400	neurosphere		ENCSR069ILZ	ENCFF897IQQ
Repressed PolyComb	chr10:102977800..102981400	neuronal stem cell	embryo	ENCSR914SXP	ENCFF674HKS
Repressed PolyComb	chr10:102977600..102982400	duodenal mucosa	small intestine, intestine	ENCSR102FJT	ENCFF708LVI
Repressed PolyComb	chr10:102977200..102982800	mucosa of stomach	stomach	ENCSR928WLB	ENCFF902JNL
Repressed PolyComb	chr10:102977200..102982600	endocrine pancreas	pancreas	ENCSR926NQL	ENCFF496AYC
Repressed PolyComb	chr10:102977600..102982600	rectal smooth muscle tissue	intestine, musculature of body, large intestine	ENCSR712FRJ	ENCFF067CFT
Repressed PolyComb	chr10:102973800..102990400	mesendoderm	embryo	ENCSR779MLL	ENCFF975BNP
Repressed PolyComb	chr10:102977800..102981800	skeletal muscle tissue	musculature of body	ENCSR535DCE	ENCFF772POM
Repressed PolyComb	chr10:102975200..102982600	neutrophil	blood, bodily fluid	ENCSR566ICL	ENCFF671XCZ
Repressed PolyComb	chr10:102978000..102982400	B cell	blood, bodily fluid	ENCSR695EDP	ENCFF339BWQ
Repressed PolyComb	chr10:102978600..102982200	T-cell	blood, bodily fluid	ENCSR438DQT	ENCFF791JHU
Repressed PolyComb	chr10:102977800..102979800	keratinocyte	epithelium, skin of body	ENCSR848QNS	ENCFF715ACX
Repressed PolyComb	chr10:102979200..102982400	neurosphere		ENCSR738ZNM	ENCFF840OAH
Repressed PolyComb	chr10:102978400..102982600	germinal matrix	brain	ENCSR711QHB	ENCFF730CRY
Repressed PolyComb	chr10:102976200..102984600	H9	embryo	ENCSR379GLC	ENCFF907UXH
Repressed PolyComb	chr10:102979200..102982400	lung	lung	ENCSR880GBI	ENCFF934BDH
Repressed PolyComb	chr10:102939800..102982600	aorta	arterial blood vessel, vasculature, blood vessel	ENCSR647VER	ENCFF284IUH
Repressed PolyComb	chr10:102978000..102979800	heart right ventricle	heart	ENCSR091OAN	ENCFF033TLZ
Repressed PolyComb	chr10:102975000..102979800	DND-41	blood, bodily fluid	ENCSR345LHV	ENCFF588DAB
Repressed PolyComb	chr10:102979000..102979600	mammary epithelial cell	exocrine gland, mammary gland, epithelium	ENCSR958WQM	ENCFF574FRM
Repressed PolyComb	chr10:102979000..102979800	mammary epithelial cell	exocrine gland, mammary gland, epithelium	ENCSR042YNR	ENCFF542UBY
Repressed PolyComb	chr10:102979000..102981600	spleen	spleen, immune organ	ENCSR617NUK	ENCFF933VOO
Repressed PolyComb	chr10:102974600..102984800	HeLa-S3	uterus, epithelium	ENCSR497SKR	ENCFF405UVJ
Repressed PolyComb	chr10:102978600..102996400	K562	blood, bodily fluid	ENCSR134JXC	ENCFF194LLX
Repressed PolyComb	chr10:102974200..102982400	myotube	musculature of body	ENCSR638FGP	ENCFF829OJT
Repressed PolyComb	chr10:102978800..102981600	CD4-positive helper T cell	blood, bodily fluid	ENCSR472MUD	ENCFF753RHP
Repressed PolyComb	chr10:102978800..102979400	natural killer cell	blood, bodily fluid	ENCSR657AXF	ENCFF162XUA
Repressed PolyComb	chr10:102977600..102984400	A549	lung	ENCSR581XSQ	ENCFF243LYX
Repressed PolyComb	chr10:102974000..102981400	skeletal muscle myoblast	musculature of body	ENCSR106SJE	ENCFF637EYJ

### Sheet: ChIP
Method	Peak location	Biosample	Targets	Organ	Dataset	File	Value	Strand
ChIP-seq	chr10:102978915..102979365	B cell	EZH2	blood, bodily fluid	ENCSR000AUZ	ENCFF126CZP	26.6279
ChIP-seq	chr10:102978806..102979216	MCF-7	CTBP1	exocrine gland, mammary gland, epithelium	ENCSR636EYA	ENCFF785ZQF	44.7077
ChIP-seq	chr10:102974646..102993347	H1	SUZ12	embryo	ENCSR000ATS	ENCFF336HCY	24.7349
ChIP-seq	chr10:102974646..102993347	H1	SUZ12	embryo	ENCSR000ATS	ENCFF336HCY	30.1629
ChIP-seq	chr10:102974646..102993347	H1	SUZ12	embryo	ENCSR000ATS	ENCFF336HCY	47.3611
ChIP-seq	chr10:102974646..102993347	H1	SUZ12	embryo	ENCSR000ATS	ENCFF336HCY	47.7977
ChIP-seq	chr10:102974646..102993347	H1	SUZ12	embryo	ENCSR000ATS	ENCFF336HCY	68.2245
ChIP-seq	chr10:102974646..102993347	H1	SUZ12	embryo	ENCSR000ATS	ENCFF336HCY	68.8007
ChIP-seq	chr10:102974646..102993347	H1	SUZ12	embryo	ENCSR000ATS	ENCFF336HCY	68.9143
ChIP-seq	chr10:102974646..102993347	H1	SUZ12	embryo	ENCSR000ATS	ENCFF336HCY	71.444
ChIP-seq	chr10:102974646..102993347	H1	SUZ12	embryo	ENCSR000ATS	ENCFF336HCY	83.6425
ChIP-seq	chr10:102974646..102993347	H1	SUZ12	embryo	ENCSR000ATS	ENCFF336HCY	149.058
ChIP-seq	chr10:102974646..102993347	H1	SUZ12	embryo	ENCSR000ATS	ENCFF336HCY	151.531
ChIP-seq	chr10:102974646..102993347	H1	SUZ12	embryo	ENCSR000ATS	ENCFF336HCY	169.953
ChIP-seq	chr10:102974646..102993347	H1	SUZ12	embryo	ENCSR000ATS	ENCFF336HCY	188.519
ChIP-seq	chr10:102974646..102993347	H1	SUZ12	embryo	ENCSR000ATS	ENCFF336HCY	190.161
ChIP-seq	chr10:102974664..102979341	endothelial cell of umbilical vein	EZH2	vein, blood vessel, placenta, vasculature, extraembryonic component, epithelium	ENCSR000ATA	ENCFF002CEI	73.3931
ChIP-seq	chr10:102978867..102979517	GM23248	EZH2	connective tissue, skin of body, limb	ENCSR131FFJ	ENCFF221ZIG	12.6022
ChIP-seq	chr10:102978763..102979259	PC-3	EZH2	prostate gland	ENCSR617RSQ	ENCFF887LHM	28.7109
ChIP-seq	chr10:102974395..102999522	bipolar neuron	EZH2	spinal cord, brain, ear, eye	ENCSR886KKK	ENCFF328IOZ	13.0584
ChIP-seq	chr10:102974395..102999522	bipolar neuron	EZH2	spinal cord, brain, ear, eye	ENCSR886KKK	ENCFF328IOZ	24.0835
ChIP-seq	chr10:102974395..102999522	bipolar neuron	EZH2	spinal cord, brain, ear, eye	ENCSR886KKK	ENCFF328IOZ	50.8657
ChIP-seq	chr10:102974395..102999522	bipolar neuron	EZH2	spinal cord, brain, ear, eye	ENCSR886KKK	ENCFF328IOZ	74.5894
ChIP-seq	chr10:102974395..102999522	bipolar neuron	EZH2	spinal cord, brain, ear, eye	ENCSR886KKK	ENCFF328IOZ	108.914
ChIP-seq	chr10:102974395..102999522	bipolar neuron	EZH2	spinal cord, brain, ear, eye	ENCSR886KKK	ENCFF328IOZ	142.048
ChIP-seq	chr10:102974395..102999522	bipolar neuron	EZH2	spinal cord, brain, ear, eye	ENCSR886KKK	ENCFF328IOZ	164.793
ChIP-seq	chr10:102974395..102999522	bipolar neuron	EZH2	spinal cord, brain, ear, eye	ENCSR886KKK	ENCFF328IOZ	165.107
ChIP-seq	chr10:102974395..102999522	bipolar neuron	EZH2	spinal cord, brain, ear, eye	ENCSR886KKK	ENCFF328IOZ	246.012
ChIP-seq	chr10:102974395..102999522	bipolar neuron	EZH2	spinal cord, brain, ear, eye	ENCSR886KKK	ENCFF328IOZ	322.194
ChIP-seq	chr10:102974395..102999522	bipolar neuron	EZH2	spinal cord, brain, ear, eye	ENCSR886KKK	ENCFF328IOZ	335.836
ChIP-seq	chr10:102974395..102999522	bipolar neuron	EZH2	spinal cord, brain, ear, eye	ENCSR886KKK	ENCFF328IOZ	353.191
ChIP-seq	chr10:102974395..102999522	bipolar neuron	EZH2	spinal cord, brain, ear, eye	ENCSR886KKK	ENCFF328IOZ	374.668
ChIP-seq	chr10:102974395..102999522	bipolar neuron	EZH2	spinal cord, brain, ear, eye	ENCSR886KKK	ENCFF328IOZ	512.449
ChIP-seq	chr10:102974473..102991920	neural progenitor cell	EZH2		ENCSR656MXA	ENCFF457PCA	16.6958
ChIP-seq	chr10:102974473..102991920	neural progenitor cell	EZH2		ENCSR656MXA	ENCFF457PCA	17.4185
ChIP-seq	chr10:102974473..102991920	neural progenitor cell	EZH2		ENCSR656MXA	ENCFF457PCA	22.2131
ChIP-seq	chr10:102974473..102991920	neural progenitor cell	EZH2		ENCSR656MXA	ENCFF457PCA	27.1936
ChIP-seq	chr10:102974473..102991920	neural progenitor cell	EZH2		ENCSR656MXA	ENCFF457PCA	36.0614
ChIP-seq	chr10:102974473..102991920	neural progenitor cell	EZH2		ENCSR656MXA	ENCFF457PCA	54.761
ChIP-seq	chr10:102974473..102991920	neural progenitor cell	EZH2		ENCSR656MXA	ENCFF457PCA	67.7594
ChIP-seq	chr10:102974473..102991920	neural progenitor cell	EZH2		ENCSR656MXA	ENCFF457PCA	76.4577
ChIP-seq	chr10:102974473..102991920	neural progenitor cell	EZH2		ENCSR656MXA	ENCFF457PCA	77.7586
ChIP-seq	chr10:102974473..102991920	neural progenitor cell	EZH2		ENCSR656MXA	ENCFF457PCA	90.2787
ChIP-seq	chr10:102974473..102991920	neural progenitor cell	EZH2		ENCSR656MXA	ENCFF457PCA	117.085
ChIP-seq	chr10:102974473..102991920	neural progenitor cell	EZH2		ENCSR656MXA	ENCFF457PCA	125.174
ChIP-seq	chr10:102974473..102991920	neural progenitor cell	EZH2		ENCSR656MXA	ENCFF457PCA	167.114
ChIP-seq	chr10:102975390..102979412	H1	EZH2	embryo	ENCSR000ASY	ENCFF002CDT	82.5784
ChIP-seq	chr10:102977559..102979285	H1	RNF2	embryo	ENCSR784VUY	ENCFF193YAN	27.5214
ChIP-seq	chr10:102978782..102979238	MM.1S	EZH2	blood, bodily fluid	ENCSR703KWN	ENCFF905EBM	49.3122
ChIP-seq	chr10:102973374..102999254	neural progenitor cell	EZH2		ENCSR069DPL	ENCFF140MVM	29.8925
ChIP-seq	chr10:102973374..102999254	neural progenitor cell	EZH2		ENCSR069DPL	ENCFF140MVM	35.5372
ChIP-seq	chr10:102973374..102999254	neural progenitor cell	EZH2		ENCSR069DPL	ENCFF140MVM	39.7224
ChIP-seq	chr10:102973374..102999254	neural progenitor cell	EZH2		ENCSR069DPL	ENCFF140MVM	44.0473
ChIP-seq	chr10:102973374..102999254	neural progenitor cell	EZH2		ENCSR069DPL	ENCFF140MVM	48.7646
ChIP-seq	chr10:102973374..102999254	neural progenitor cell	EZH2		ENCSR069DPL	ENCFF140MVM	62.1625
ChIP-seq	chr10:102973374..102999254	neural progenitor cell	EZH2		ENCSR069DPL	ENCFF140MVM	72.1642
ChIP-seq	chr10:102973374..102999254	neural progenitor cell	EZH2		ENCSR069DPL	ENCFF140MVM	73.0238
ChIP-seq	chr10:102973374..102999254	neural progenitor cell	EZH2		ENCSR069DPL	ENCFF140MVM	96.8994
ChIP-seq	chr10:102973374..102999254	neural progenitor cell	EZH2		ENCSR069DPL	ENCFF140MVM	106.851
ChIP-seq	chr10:102973374..102999254	neural progenitor cell	EZH2		ENCSR069DPL	ENCFF140MVM	191.082
ChIP-seq	chr10:102973374..102999254	neural progenitor cell	EZH2		ENCSR069DPL	ENCFF140MVM	40.002
ChIP-seq	chr10:102973374..102999254	neural progenitor cell	EZH2		ENCSR069DPL	ENCFF140MVM	42.0776
ChIP-seq	chr10:102973374..102999254	neural progenitor cell	EZH2		ENCSR069DPL	ENCFF140MVM	57.2167
ChIP-seq	chr10:102973374..102999254	neural progenitor cell	EZH2		ENCSR069DPL	ENCFF140MVM	73.6862
ChIP-seq	chr10:102973374..102999254	neural progenitor cell	EZH2		ENCSR069DPL	ENCFF140MVM	96.9697
ChIP-seq	chr10:102973374..102999254	neural progenitor cell	EZH2		ENCSR069DPL	ENCFF140MVM	117.109
ChIP-seq	chr10:102973374..102999254	neural progenitor cell	EZH2		ENCSR069DPL	ENCFF140MVM	202.988
ChIP-seq	chr10:102973374..102999254	neural progenitor cell	EZH2		ENCSR069DPL	ENCFF140MVM	219.15
ChIP-seq	chr10:102973374..102999254	neural progenitor cell	EZH2		ENCSR069DPL	ENCFF140MVM	361.928
ChIP-seq	chr10:102974473..102991920	neural progenitor cell	EZH2		ENCSR656MXA	ENCFF457PCA	30.1698
ChIP-seq	chr10:102974473..102991920	neural progenitor cell	EZH2		ENCSR656MXA	ENCFF457PCA	42.2025
ChIP-seq	chr10:102974473..102991920	neural progenitor cell	EZH2		ENCSR656MXA	ENCFF457PCA	42.7977
ChIP-seq	chr10:102974473..102991920	neural progenitor cell	EZH2		ENCSR656MXA	ENCFF457PCA	50.66
ChIP-seq	chr10:102974473..102991920	neural progenitor cell	EZH2		ENCSR656MXA	ENCFF457PCA	56.1371
ChIP-seq	chr10:102974473..102991920	neural progenitor cell	EZH2		ENCSR656MXA	ENCFF457PCA	64.4968
ChIP-seq	chr10:102974473..102991920	neural progenitor cell	EZH2		ENCSR656MXA	ENCFF457PCA	73.7808
ChIP-seq	chr10:102974473..102991920	neural progenitor cell	EZH2		ENCSR656MXA	ENCFF457PCA	74.8049
ChIP-seq	chr10:102974473..102991920	neural progenitor cell	EZH2		ENCSR656MXA	ENCFF457PCA	75.9827
ChIP-seq	chr10:102974473..102991920	neural progenitor cell	EZH2		ENCSR656MXA	ENCFF457PCA	119.511
ChIP-seq	chr10:102974473..102991920	neural progenitor cell	EZH2		ENCSR656MXA	ENCFF457PCA	141.198
ChIP-seq	chr10:102974473..102991920	neural progenitor cell	EZH2		ENCSR656MXA	ENCFF457PCA	146.315
ChIP-seq	chr10:102974473..102991920	neural progenitor cell	EZH2		ENCSR656MXA	ENCFF457PCA	249.493
ChIP-seq	chr10:102975390..102979412	H1	EZH2	embryo	ENCSR000ASY	ENCFF002CDT	61.5605
ChIP-seq	chr10:102975390..102979412	H1	EZH2	embryo	ENCSR000ASY	ENCFF002CDT	47.1158
ChIP-seq	chr10:102974646..102993347	H1	SUZ12	embryo	ENCSR000ATS	ENCFF336HCY	20.4333
ChIP-seq	chr10:102974646..102993347	H1	SUZ12	embryo	ENCSR000ATS	ENCFF336HCY	31.6005
ChIP-seq	chr10:102974646..102993347	H1	SUZ12	embryo	ENCSR000ATS	ENCFF336HCY	53.574
ChIP-seq	chr10:102974646..102993347	H1	SUZ12	embryo	ENCSR000ATS	ENCFF336HCY	72.5739
ChIP-seq	chr10:102974646..102993347	H1	SUZ12	embryo	ENCSR000ATS	ENCFF336HCY	102.487
ChIP-seq	chr10:102974646..102993347	H1	SUZ12	embryo	ENCSR000ATS	ENCFF336HCY	105.428
ChIP-seq	chr10:102974646..102993347	H1	SUZ12	embryo	ENCSR000ATS	ENCFF336HCY	116.415
ChIP-seq	chr10:102974646..102993347	H1	SUZ12	embryo	ENCSR000ATS	ENCFF336HCY	157.24
ChIP-seq	chr10:102974646..102993347	H1	SUZ12	embryo	ENCSR000ATS	ENCFF336HCY	201.793
ChIP-seq	chr10:102974646..102993347	H1	SUZ12	embryo	ENCSR000ATS	ENCFF336HCY	208.75
ChIP-seq	chr10:102974646..102993347	H1	SUZ12	embryo	ENCSR000ATS	ENCFF336HCY	228.842
ChIP-seq	chr10:102974646..102993347	H1	SUZ12	embryo	ENCSR000ATS	ENCFF336HCY	320.848
ChIP-seq	chr10:102978965..102979461	PC-3	EZH2	prostate gland	ENCSR617RSQ	ENCFF887LHM	17.6516
ChIP-seq	chr10:102978749..102979309	hepatocyte	EZH2	endocrine gland, exocrine gland, epithelium, liver	ENCSR384LYW	ENCFF743FZS	56.0417
ChIP-seq	chr10:102974664..102979341	endothelial cell of umbilical vein	EZH2	vein, blood vessel, placenta, vasculature, extraembryonic component, epithelium	ENCSR000ATA	ENCFF002CEI	106.815
ChIP-seq	chr10:102974664..102979341	endothelial cell of umbilical vein	EZH2	vein, blood vessel, placenta, vasculature, extraembryonic component, epithelium	ENCSR000ATA	ENCFF002CEI	91.6584
ChIP-seq	chr10:102974664..102979341	endothelial cell of umbilical vein	EZH2	vein, blood vessel, placenta, vasculature, extraembryonic component, epithelium	ENCSR000ATA	ENCFF002CEI	58.9156
ChIP-seq	chr10:102974664..102979341	endothelial cell of umbilical vein	EZH2	vein, blood vessel, placenta, vasculature, extraembryonic component, epithelium	ENCSR000ATA	ENCFF002CEI	57.1414
ChIP-seq	chr10:102974395..102999522	bipolar neuron	EZH2	spinal cord, brain, ear, eye	ENCSR886KKK	ENCFF328IOZ	10.5264
ChIP-seq	chr10:102974395..102999522	bipolar neuron	EZH2	spinal cord, brain, ear, eye	ENCSR886KKK	ENCFF328IOZ	16.2054
ChIP-seq	chr10:102974395..102999522	bipolar neuron	EZH2	spinal cord, brain, ear, eye	ENCSR886KKK	ENCFF328IOZ	39.942
ChIP-seq	chr10:102974395..102999522	bipolar neuron	EZH2	spinal cord, brain, ear, eye	ENCSR886KKK	ENCFF328IOZ	65.5616
ChIP-seq	chr10:102974395..102999522	bipolar neuron	EZH2	spinal cord, brain, ear, eye	ENCSR886KKK	ENCFF328IOZ	68.0716
ChIP-seq	chr10:102974395..102999522	bipolar neuron	EZH2	spinal cord, brain, ear, eye	ENCSR886KKK	ENCFF328IOZ	70.9511
ChIP-seq	chr10:102974395..102999522	bipolar neuron	EZH2	spinal cord, brain, ear, eye	ENCSR886KKK	ENCFF328IOZ	109.467
ChIP-seq	chr10:102974395..102999522	bipolar neuron	EZH2	spinal cord, brain, ear, eye	ENCSR886KKK	ENCFF328IOZ	115.076
ChIP-seq	chr10:102974395..102999522	bipolar neuron	EZH2	spinal cord, brain, ear, eye	ENCSR886KKK	ENCFF328IOZ	168.211
ChIP-seq	chr10:102974395..102999522	bipolar neuron	EZH2	spinal cord, brain, ear, eye	ENCSR886KKK	ENCFF328IOZ	170.366
ChIP-seq	chr10:102974395..102999522	bipolar neuron	EZH2	spinal cord, brain, ear, eye	ENCSR886KKK	ENCFF328IOZ	261.736
ChIP-seq	chr10:102974395..102999522	bipolar neuron	EZH2	spinal cord, brain, ear, eye	ENCSR886KKK	ENCFF328IOZ	425.32
ChIP-seq	chr10:102974395..102999522	bipolar neuron	EZH2	spinal cord, brain, ear, eye	ENCSR886KKK	ENCFF328IOZ	446.388
ChIP-seq	chr10:102974395..102999522	bipolar neuron	EZH2	spinal cord, brain, ear, eye	ENCSR886KKK	ENCFF328IOZ	457.17
ChIP-seq	chr10:102974395..102999522	bipolar neuron	EZH2	spinal cord, brain, ear, eye	ENCSR886KKK	ENCFF328IOZ	506.957
ChIP-seq	chr10:102974395..102999522	bipolar neuron	EZH2	spinal cord, brain, ear, eye	ENCSR886KKK	ENCFF328IOZ	702.889
ChIP-seq	chr10:102974395..102999522	bipolar neuron	EZH2	spinal cord, brain, ear, eye	ENCSR886KKK	ENCFF328IOZ	758.606
ChIP-seq	chr10:102974395..102999522	bipolar neuron	EZH2	spinal cord, brain, ear, eye	ENCSR886KKK	ENCFF328IOZ	770.292
ChIP-seq	chr10:102977559..102979285	H1	RNF2	embryo	ENCSR784VUY	ENCFF193YAN	54.0402
ChIP-seq	chr10:102977559..102979285	H1	RNF2	embryo	ENCSR784VUY	ENCFF193YAN	72.0559
ChIP-seq	chr10:102973374..102999254	neural progenitor cell	EZH2		ENCSR069DPL	ENCFF140MVM	35.651
ChIP-seq	chr10:102973374..102999254	neural progenitor cell	EZH2		ENCSR069DPL	ENCFF140MVM	38.4346
ChIP-seq	chr10:102973374..102999254	neural progenitor cell	EZH2		ENCSR069DPL	ENCFF140MVM	61.6174
ChIP-seq	chr10:102973374..102999254	neural progenitor cell	EZH2		ENCSR069DPL	ENCFF140MVM	89.5048
ChIP-seq	chr10:102973374..102999254	neural progenitor cell	EZH2		ENCSR069DPL	ENCFF140MVM	101.981
ChIP-seq	chr10:102973374..102999254	neural progenitor cell	EZH2		ENCSR069DPL	ENCFF140MVM	107.181
ChIP-seq	chr10:102973374..102999254	neural progenitor cell	EZH2		ENCSR069DPL	ENCFF140MVM	119.854
ChIP-seq	chr10:102973374..102999254	neural progenitor cell	EZH2		ENCSR069DPL	ENCFF140MVM	138.016
ChIP-seq	chr10:102973374..102999254	neural progenitor cell	EZH2		ENCSR069DPL	ENCFF140MVM	140.396
ChIP-seq	chr10:102973374..102999254	neural progenitor cell	EZH2		ENCSR069DPL	ENCFF140MVM	145.855
ChIP-seq	chr10:102973374..102999254	neural progenitor cell	EZH2		ENCSR069DPL	ENCFF140MVM	177.176
ChIP-seq	chr10:102973374..102999254	neural progenitor cell	EZH2		ENCSR069DPL	ENCFF140MVM	211.233
ChIP-seq	chr10:102973374..102999254	neural progenitor cell	EZH2		ENCSR069DPL	ENCFF140MVM	64.8672
ChIP-seq	chr10:102973374..102999254	neural progenitor cell	EZH2		ENCSR069DPL	ENCFF140MVM	105.27

### Sheet: Other
Chromatin state	Chromatin state window	Biosample	Organ	Dataset	File
Strong transcription	chr10:102978400..102980800	stomach	stomach	ENCSR639MZU	ENCFF102ATX
Strong transcription	chr10:102977800..102982400	right cardiac atrium	heart	ENCSR476XAR	ENCFF034VJF
Strong transcription	chr10:102978600..102981800	pancreas	pancreas	ENCSR464RIB	ENCFF757GZD
Chromatin state	Chromatin state window	Biosample	Organ	Dataset	File
Strong transcription	chr10:102978400..102980800	stomach	stomach	ENCSR639MZU	ENCFF102ATX
Strong transcription	chr10:102977800..102982400	right cardiac atrium	heart	ENCSR476XAR	ENCFF034VJF
Strong transcription	chr10:102978600..102981800	pancreas	pancreas	ENCSR464RIB	ENCFF757GZD
Quiescent/Low	chr10:102974200..102982000	psoas muscle	musculature of body	ENCSR372QEW	ENCFF881WEA
