## Supplementary material for "Deletion of a conserved genomic region associated with adolescent idiopathic scoliosis leads to vertebral rotation in mice": File S2

### Sheet: Hindlimb
Tukey's multiple comparisons test	Predicted (LS) mean diff.	95.00% CI of diff.	Below threshold?	Summary	Adjusted P Value			Fixed effects (type III)	P value	P value summary	Statistically significant (P < 0.05)?	F (DFn, DFd)
								sex	0.3516	ns	No	F (1, 17) = 0.9173
Male :4 week vs. Male :12 week	-2.784	-4.748 to -0.8202	Yes	**	0.0047			Genotype	<0.0001	****	Yes	F (1, 17) = 34.33
Male :4 week vs. Male :4 week KO	-0.2627	-2.012 to 1.487	No	ns	0.9996			age	<0.0001	****	Yes	F (1, 11) = 148.9
Male :4 week vs. Male :12 week KO	-5.702	-7.557 to -3.847	Yes	****	<0.0001			sex x Genotype	0.6124	ns	No	F (1, 17) = 0.2664
Male :4 week vs. Female:4 week	-0.2955	-2.315 to 1.724	No	ns	0.9997			sex x age	0.126	ns	No	F (1, 11) = 2.741
Male :4 week vs. Female:12 week	-1.612	-3.631 to 0.4084	No	ns	0.1946			Genotype x age	0.0003	***	Yes	F (1, 11) = 28.02
Male :4 week vs. Female:4 week KO	-0.3795	-1.956 to 1.197	No	ns	0.9925			sex x Genotype x age	0.4302	ns	No	F (1, 11) = 0.6706
Male :4 week vs. Female:12 week KO	-5.322	-7.342 to -3.302	Yes	****	<0.0001
Male :12 week vs. Male :4 week KO	2.522	0.7724 to 4.271	Yes	**	0.0014
Male :12 week vs. Male :12 week KO	-2.918	-4.773 to -1.062	Yes	***	0.0004
Male :12 week vs. Female:4 week	2.489	0.4689 to 4.509	Yes	**	0.0081
Male :12 week vs. Female:12 week	1.173	-0.8471 to 3.193	No	ns	0.5628
Male :12 week vs. Female:4 week KO	2.405	0.8281 to 3.982	Yes	***	0.0007
Male :12 week vs. Female:12 week KO	-2.538	-4.558 to -0.5180	Yes	**	0.0066
Male :4 week KO vs. Male :12 week KO	-5.439	-7.523 to -3.356	Yes	****	<0.0001
Male :4 week KO vs. Female:4 week	-0.03288	-2.053 to 1.987	No	ns	>0.9999
Male :4 week KO vs. Female:12 week	-1.349	-3.369 to 0.6710	No	ns	0.3907
Male :4 week KO vs. Female:4 week KO	-0.1168	-1.694 to 1.460	No	ns	>0.9999
Male :4 week KO vs. Female:12 week KO	-5.06	-7.079 to -3.040	Yes	****	<0.0001
Male :12 week KO vs. Female:4 week	5.406	3.294 to 7.519	Yes	****	<0.0001
Male :12 week KO vs. Female:12 week	4.09	1.978 to 6.203	Yes	****	<0.0001
Male :12 week KO vs. Female:4 week KO	5.322	3.629 to 7.016	Yes	****	<0.0001
Male :12 week KO vs. Female:12 week KO	0.3797	-1.733 to 2.492	No	ns	0.9988
Female:4 week vs. Female:12 week	-1.316	-3.852 to 1.220	No	ns	0.5713
Female:4 week vs. Female:4 week KO	-0.08396	-1.956 to 1.789	No	ns	>0.9999
Female:4 week vs. Female:12 week KO	-5.027	-7.285 to -2.768	Yes	****	<0.0001
Female:12 week vs. Female:4 week KO	1.232	-0.6405 to 3.105	No	ns	0.4089
Female:12 week vs. Female:12 week KO	-3.711	-5.969 to -1.452	Yes	***	0.0002
Female:4 week KO vs. Female:12 week KO	-4.943	-7.047 to -2.839	Yes	****	<0.0001

### Sheet: Forelimb
Tukey's multiple comparisons test	Predicted (LS) mean diff.	95.00% CI of diff.	Below threshold?	Summary	Adjusted P Value		Fixed effects (type III)	P value	P value summary	Statistically significant (P < 0.05)?	F (DFn, DFd)
							Sex	0.4865	ns	No	F (1, 17) = 0.5060
Male :4 week vs. Male :12 week	-2.352	-5.240 to 0.5349	No	ns	0.1419		Genotype	0.0079	**	Yes	F (1, 17) = 9.053
Male :4 week vs. Male :4 week KO	-1.059	-3.722 to 1.605	No	ns	0.8913		Week	0.0004	***	Yes	F (1, 11) = 25.30
Male :4 week vs. Male :12 week KO	-4.251	-7.075 to -1.427	Yes	***	0.0008		Sex x Genotype	0.8716	ns	No	F (1, 17) = 0.02694
Male :4 week vs. Female:4 week	-0.8666	-3.942 to 2.209	No	ns	0.9813		Sex x Week	0.2206	ns	No	F (1, 11) = 1.687
Male :4 week vs. Female:12 week	-0.9758	-4.051 to 2.099	No	ns	0.9642		Genotype x Week	0.0483	*	Yes	F (1, 11) = 4.930
Male :4 week vs. Female:4 week KO	-0.6669	-3.068 to 1.734	No	ns	0.9827		Sex x Genotype x Week	0.2332	ns	No	F (1, 11) = 1.592
Male :4 week vs. Female:12 week KO	-3.827	-6.899 to -0.7546	Yes	**	0.0072
Male :12 week vs. Male :4 week KO	1.294	-1.369 to 3.957	No	ns	0.7528
Male :12 week vs. Male :12 week KO	-1.899	-4.723 to 0.9254	No	ns	0.3824
Male :12 week vs. Female:4 week	1.486	-1.589 to 4.561	No	ns	0.7577
Male :12 week vs. Female:12 week	1.377	-1.699 to 4.452	No	ns	0.8194
Male :12 week vs. Female:4 week KO	1.685	-0.7151 to 4.086	No	ns	0.3304
Male :12 week vs. Female:12 week KO	-1.474	-4.547 to 1.598	No	ns	0.7636
Male :4 week KO vs. Male :12 week KO	-3.192	-6.267 to -0.1179	Yes	*	0.0401
Male :4 week KO vs. Female:4 week	0.1921	-2.883 to 3.267	No	ns	>0.9999
Male :4 week KO vs. Female:12 week	0.0828	-2.992 to 3.158	No	ns	>0.9999
Male :4 week KO vs. Female:4 week KO	0.3917	-2.009 to 2.792	No	ns	0.9993
Male :4 week KO vs. Female:12 week KO	-2.768	-5.840 to 0.3041	No	ns	0.1007
Male :12 week KO vs. Female:4 week	3.384	0.1690 to 6.600	Yes	*	0.0337
Male :12 week KO vs. Female:12 week	3.275	0.05972 to 6.491	Yes	*	0.0436
Male :12 week KO vs. Female:4 week KO	3.584	1.006 to 6.162	Yes	**	0.0021
Male :12 week KO vs. Female:12 week KO	0.4242	-2.788 to 3.637	No	ns	0.9998
Female:4 week vs. Female:12 week	-0.1093	-3.837 to 3.618	No	ns	>0.9999
Female:4 week vs. Female:4 week KO	0.1996	-2.651 to 3.050	No	ns	>0.9999
Female:4 week vs. Female:12 week KO	-2.96	-6.396 to 0.4753	No	ns	0.1307
Female:12 week vs. Female:4 week KO	0.3089	-2.542 to 3.160	No	ns	>0.9999
Female:12 week vs. Female:12 week KO	-2.851	-6.286 to 0.5846	No	ns	0.16
Female:4 week KO vs. Female:12 week KO	-3.16	-6.300 to -0.01965	Yes	*	0.0482
